# Polygraph: A Software Framework for the Systematic Assessment of Synthetic Regulatory DNA Elements

**DOI:** 10.1101/2023.11.27.568764

**Authors:** Avantika Lal, Laura Gunsalus, Anay Gupta, Tommaso Biancalani, Gokcen Eraslan

## Abstract

The design of regulatory elements is pivotal in gene and cell therapy, where DNA sequences are engineered to drive elevated and cell-type specific expression. However, the systematic assessment of synthetic DNA sequences without robust metrics and easy-to-use software remains challenging. Here, we introduce Polygraph, a Python framework that evaluates synthetic DNA elements, based on features like diversity, motif and k-mer composition, similarity to endogenous sequences, and screening with predictive and foundational models. Polygraph is the first instrument for assessing synthetic regulatory sequences, enabling faster progress in therapeutic interventions and improving our understanding of gene regulatory mechanisms.
