## Supplemental Tables for "Polygraph: A Software Framework for the Systematic Assessment of Synthetic Regulatory DNA Elements": ST2_yeast_kmers.csv

	method	k-mer	score	padj	log2FC
1	gradient	GCGCG	6.6	4.18E-08	2.8
2	native_low	TTTTT	-6.2	5.62E-07	-23.47
3	random	TTTTT	-5.89	4.02E-06	-4.47
4	gradient	CGCGC	5.76	4.22E-06	2.55
5	native_low	TTTTC	-5.52	1.71E-05	-5.14
6	native_low	ATGAT	5.22	6.03E-05	3.52
7	gradient	AATGA	-5	1.98E-04	-23.1
8	gradient	CGCGT	4.92	2.19E-04	3.01
9	gradient	CGCGG	4.65	5.57E-04	23.18
10	gradient	TGAAA	-4.65	5.57E-04	-23.06
11	random	TTTTC	-4.86	6.00E-04	-2.81
12	native_low	AAAAA	-4.51	1.64E-03	-5.29
13	gradient	ACGCG	4.31	2.40E-03	23.18
14	native_low	TCAAT	4.31	2.80E-03	22.71
15	native_low	TATGA	4.31	2.80E-03	22.65
16	native_low	ATATG	4.14	4.51E-03	4.65
17	native_low	GAATC	4.14	4.51E-03	22.6
18	evolution	AATGA	-4.53	5.96E-03	-3.51
19	random	AATGA	-4.22	6.18E-03	-2.77
20	random	AAAAA	-4.23	6.18E-03	-3.71
21	native_low	GAATA	3.96	8.38E-03	22.53
22	gradient	GGCGC	3.96	9.43E-03	22.71
23	random	TGAAA	-4.05	1.06E-02	-3.05
24	native_low	AAGGC	3.79	1.09E-02	22.47
25	native_low	TGACT	3.79	1.09E-02	22.47
26	native_low	CAAAC	-3.79	1.09E-02	-4.53
27	native_low	TTAGA	3.79	1.09E-02	22.47
28	native_low	GCAAA	-3.79	1.09E-02	-22.47
29	native_low	AAAAT	-3.72	1.34E-02	-2.55
30	native_low	GAAAA	-3.69	1.44E-02	-2.59
31	native_low	TGAAT	3.64	1.51E-02	4.86
32	native_low	AATTA	3.63	1.51E-02	3.65
33	native_low	TTTCC	-3.62	1.51E-02	-22.4
34	native_low	GACTG	3.62	1.51E-02	22.4
35	gradient	TCGCG	3.79	1.70E-02	22.82
36	random	AAAAT	-3.89	1.72E-02	-3.14
37	random	GAAAA	-3.77	2.34E-02	-2.85
38	evolution	TGAAA	-4.05	2.66E-02	-3.05
39	evolution	AAAAA	-3.95	2.70E-02	-2.97
40	native_low	GGCTA	3.45	2.76E-02	23.47
41	gradient	CAAAC	-3.62	2.78E-02	-3.53
42	gradient	CCGCG	3.62	2.78E-02	2.29
43	native_low	ATGGT	3.31	4.30E-02	4.96
44	gradient	GGGCG	3.45	4.46E-02	22.47
45	gradient	GCGTG	3.46	4.46E-02	4.59
46	native_low	ATACA	3.27	4.71E-02	2.06
