## Supplemental Tables for "Polygraph: A Software Framework for the Systematic Assessment of Synthetic Regulatory DNA Elements": ST3_yeast_motif_counts.csv

	evolution	gradient	guided_evolution	native_high	native_low	random
ABF1	0.002	0.0025	0.0027500000000000003	0.00775	0.0017500000000000003	0.00125
ABF2	0.00025	0.0	0.0	0.00025	0.0	0.0007500000000000001
ACE2	0.0015000000000000002	0.001	0.0007500000000000001	0.0	0.0007500000000000001	0.0025
ADR1	0.0027500000000000003	0.00525	0.0017500000000000003	0.002	0.0005	0.0032500000000000003
AFT1	0.0017500000000000003	0.00125	0.00125	0.0005	0.0022500000000000003	0.002
AFT2	0.0015000000000000002	0.00125	0.002	0.00125	0.0	0.0015000000000000002
ARG80	0.0022500000000000003	0.0022500000000000003	0.00625	0.006500000000000001	0.0007500000000000001	0.0027500000000000003
ARG81	0.0017500000000000003	0.0005	0.006000000000000001	0.006500000000000001	0.0	0.0025
ARO80	0.0017500000000000003	0.00375	0.0025	0.00125	0.0	0.0017500000000000003
ARR1	0.0017500000000000003	0.0007500000000000001	0.0007500000000000001	0.0017500000000000003	0.0027500000000000003	0.0022500000000000003
ASG1	0.0035000000000000005	0.0055000000000000005	0.0032500000000000003	0.001	0.0	0.0022500000000000003
ASH1	0.0032500000000000003	0.0030000000000000005	0.001	0.001	0.001	0.0025
AZF1	0.0027500000000000003	0.0015000000000000002	0.004	0.00375	0.0015000000000000002	0.0015000000000000002
BAS1	0.002	0.0015000000000000002	0.0022500000000000003	0.0005	0.00025	0.002
CAD1	0.0005	0.0	0.0017500000000000003	0.0025	0.00125	0.0015000000000000002
CAT8	0.002	0.0017500000000000003	0.0015000000000000002	0.001	0.0	0.001
CBF1	0.0027500000000000003	0.006500000000000001	0.00525	0.0085	0.0	0.0017500000000000003
CEP3	0.0035000000000000005	0.0035000000000000005	0.0022500000000000003	0.0015000000000000002	0.0	0.0035000000000000005
CHA4	0.006500000000000001	0.0085	0.0022500000000000003	0.0	0.0	0.0025
CIN5	0.00025	0.0	0.0015000000000000002	0.001	0.0035000000000000005	0.001
CRZ1	0.0032500000000000003	0.005750000000000001	0.0015000000000000002	0.0007500000000000001	0.0030000000000000005	0.00375
CST6	0.0005	0.001	0.002	0.001	0.0007500000000000001	0.0005
CUP2	0.0035000000000000005	0.0030000000000000005	0.0032500000000000003	0.0017499999999999998	0.00125	0.0015000000000000002
CUP9	0.0005	0.00025	0.002	0.0017500000000000003	0.0	0.001
DAL80	0.0005	0.0007500000000000001	0.00125	0.00125	0.004	0.0015000000000000002
DAL81	0.006500000000000001	0.0165	0.0027500000000000003	0.00025	0.00025	0.0015000000000000002
DAL82	0.01	0.01625	0.00625	0.0075	0.0	0.0027500000000000003
DOT6	0.0025	0.0027500000000000003	0.0025	0.002	0.0035000000000000005	0.0025
ECM22	0.0025	0.0022500000000000003	0.002	0.001	0.00025	0.0022500000000000003
EDS1	0.0035000000000000005	0.0035000000000000005	0.0035000000000000005	0.00375	0.0017500000000000003	0.0007500000000000001
ERT1	0.0032500000000000003	0.0035000000000000005	0.0017500000000000003	0.0005	0.00025	0.00125
FHL1	0.001	0.001	0.00125	0.0027500000000000003	0.0030000000000000005	0.0017500000000000003
FKH1	0.0007500000000000001	0.001	0.0017500000000000003	0.005	0.004	0.00025
FKH2	0.00025	0.0005	0.0005	0.0015	0.001	0.0
GAL4	0.00525	0.0105	0.00375	0.0027500000000000003	0.0	0.0017500000000000003
GAT1	0.001	0.00025	0.0022500000000000003	0.0030000000000000005	0.0017500000000000003	0.001
GAT3	0.0030000000000000005	0.001	0.0015000000000000002	0.002	0.0005	0.002
GAT4	0.0030000000000000005	0.001	0.0015000000000000002	0.002	0.0005	0.002
GCN4	0.00025	0.0	0.00875	0.005750000000000001	0.00425	0.00125
GCR1	0.0015000000000000002	0.00125	0.0005	0.0005	0.0015000000000000002	0.0027500000000000003
GCR2	0.0030000000000000005	0.0015000000000000002	0.0015000000000000002	0.0	0.0005	0.00425
GIS1	0.00125	0.00125	0.0007500000000000001	0.0005	0.0005	0.002
GSM1	0.0030000000000000005	0.00425	0.00125	0.0	0.00025	0.0034999999999999996
GZF3	0.00125	0.001	0.001	0.0	0.004	0.0017500000000000003
HAC1	0.004	0.006000000000000001	0.005	0.00775	0.00025	0.0032500000000000003
HAL9	0.0032500000000000003	0.0035000000000000005	0.0017500000000000003	0.0005	0.00025	0.00125
HAP1	0.001	0.0015000000000000002	0.00025	0.00025	0.0007500000000000001	0.002
HAP2	0.00125	0.0015000000000000002	0.0007500000000000001	0.0007500000000000001	0.0025	0.0017500000000000003
HAP3	0.00125	0.0007500000000000001	0.0015000000000000002	0.0032500000000000003	0.0030000000000000005	0.002
HAP5	0.0007500000000000001	0.0005	0.00025	0.001	0.0032500000000000003	0.00125
HCM1	0.001	0.00125	0.002	0.0017499999999999998	0.0015000000000000002	0.00125
HMRA1	0.002	0.0015000000000000002	0.0015000000000000002	0.00125	0.002	0.0025
HMRA2	0.001	0.0	0.001	0.0007500000000000001	0.0075	0.0017500000000000003
HSF1	0.00025	0.00025	0.00025	0.0	0.0015000000000000002	0.001
IME1	0.0055000000000000005	0.007000000000000001	0.00425	0.0007500000000000001	0.0	0.0015000000000000002
INO2	0.0015000000000000002	0.002	0.00425	0.0055000000000000005	0.0005	0.0017500000000000003
INO4	0.00125	0.00025	0.0017500000000000003	0.0032500000000000003	0.0017500000000000003	0.0017500000000000003
IXR1	0.001	0.0022500000000000003	0.0007500000000000001	0.0015000000000000002	0.0	0.0017500000000000003
LEU3	0.0032500000000000003	0.004750000000000001	0.0032500000000000003	0.0007500000000000001	0.00025	0.0025
LYS14	0.0017500000000000003	0.0022500000000000003	0.0022500000000000003	0.0015000000000000002	0.0025	0.0007500000000000001
MAC1	0.0032500000000000003	0.0032500000000000003	0.0035000000000000005	0.0030000000000000005	0.00025	0.0017500000000000003
MATALPHA2	0.0015000000000000002	0.001	0.0017500000000000003	0.0005	0.007000000000000001	0.0017500000000000003
MBP1	0.00825	0.021	0.0055000000000000005	0.0015000000000000002	0.0	0.0025
MBP1::SWI6	0.008	0.01725	0.005	0.0007500000000000001	0.0	0.004
MCM1	0.0022500000000000003	0.00125	0.0015000000000000002	0.0	0.00125	0.0022500000000000003
MET28	0.0005	0.0	0.0	0.00025	0.0	0.0007500000000000001
MET31	0.0027500000000000003	0.0022500000000000003	0.0017500000000000003	0.0005	0.00025	0.0030000000000000005
MET32	0.0035000000000000005	0.0022500000000000003	0.0017500000000000003	0.0005	0.00025	0.004
MGA1	0.0005	0.0007500000000000001	0.001	0.004	0.00375	0.0005
MIG1	0.00375	0.006750000000000001	0.002	0.0017500000000000003	0.0005	0.0030000000000000005
MIG2	0.00425	0.00875	0.0032500000000000003	0.0017500000000000003	0.0005	0.00425
MIG3	0.00375	0.006750000000000001	0.002	0.0017500000000000003	0.0005	0.0030000000000000005
MOT3	0.00025	0.00025	0.0035000000000000005	0.0027500000000000003	0.0	0.001
MSN2	0.001	0.0007500000000000001	0.0007500000000000001	0.00025	0.0005	0.0017500000000000003
MSN4	0.001	0.0007500000000000001	0.0007500000000000001	0.00025	0.0005	0.0017500000000000003
NCU00019	0.001	0.001	0.0017500000000000003	0.0025	0.0025	0.0005
NCU02182	0.0005	0.0017500000000000003	0.001	0.001	0.0	0.0007500000000000001
NDT80	0.0022500000000000003	0.0017500000000000003	0.0017500000000000003	0.00525	0.0005	0.0015000000000000002
NHP10	0.0027500000000000003	0.00875	0.0025	0.0005	0.0007500000000000001	0.0017500000000000003
NRG1	0.0025	0.001	0.0015000000000000002	0.0005	0.00025	0.0022500000000000003
NSI1	0.0017500000000000003	0.0035000000000000005	0.00375	0.00425	0.0005	0.00125
OAF1	0.0030000000000000005	0.004	0.001	0.0005	0.0	0.0027500000000000003
OPI1	0.002	0.0017500000000000003	0.0005	0.0007500000000000001	0.0	0.003
PDR1	0.006750000000000001	0.004750000000000001	0.0030000000000000005	0.0022500000000000003	0.0005	0.0017500000000000003
PDR3	0.013000000000000001	0.00775	0.0027500000000000003	0.0017500000000000003	0.0	0.0017500000000000003
PDR8	0.00425	0.0022500000000000003	0.0015000000000000002	0.0015000000000000002	0.0	0.0027500000000000003
PHD1	0.0017500000000000003	0.00125	0.00025	0.0005	0.00625	0.002
PHO2	0.0015000000000000002	0.00025	0.0015000000000000002	0.002	0.0015000000000000002	0.0007500000000000001
PHO4	0.004	0.0125	0.005750000000000001	0.006500000000000001	0.0	0.0022500000000000003
PUT3	0.009000000000000001	0.014750000000000001	0.004750000000000001	0.0022500000000000003	0.0	0.0025
RAP1	0.001	0.0005	0.00375	0.0045000000000000005	0.001	0.002
RDR1	0.0027500000000000003	0.0025	0.0005	0.0007500000000000001	0.0	0.0015000000000000002
RDS1	0.00575	0.01075	0.0045000000000000005	0.00125	0.0	0.0017500000000000003
RDS2	0.0032500000000000003	0.00425	0.001	0.0	0.0	0.0035000000000000005
REB1	0.00525	0.004	0.005	0.0045000000000000005	0.0	0.0022500000000000003
REI1	0.001	0.0007500000000000001	0.00125	0.00025	0.0007500000000000001	0.00125
RFX1	0.00125	0.00125	0.0022500000000000003	0.00025	0.0007500000000000001	0.0017500000000000003
RGM1	0.001	0.0007500000000000001	0.0007500000000000001	0.00025	0.0005	0.0017500000000000003
RGT1	0.004750000000000001	0.00525	0.004	0.006000000000000001	0.0005	0.00025
RIM101	0.002	0.0022500000000000003	0.0007500000000000001	0.0007500000000000001	0.0	0.0027500000000000003
RLM1	0.0005	0.0	0.00125	0.0017500000000000003	0.0005	0.0007500000000000001
RME1	0.001	0.00025	0.00125	0.0	0.002	0.0017499999999999998
ROX1	0.002	0.0005	0.0017500000000000003	0.0022500000000000003	0.0032500000000000003	0.0022500000000000003
RPH1	0.001	0.00125	0.001	0.00025	0.0005	0.0017500000000000003
RPN4	0.0030000000000000005	0.0032500000000000003	0.002	0.00025	0.0005	0.0030000000000000005
RSC3	0.023250000000000003	0.04675	0.009000000000000001	0.00525	0.0	0.0027500000000000003
RSC30	0.03125	0.069	0.010249999999999999	0.0030000000000000005	0.0	0.0027500000000000003
RTG3	0.013500000000000002	0.0275	0.007000000000000001	0.006500000000000001	0.0	0.002
SFL1	0.00125	0.001	0.002	0.0017500000000000003	0.0032500000000000003	0.0015000000000000002
SFP1	0.006500000000000001	0.01225	0.01075	0.012750000000000001	0.00025	0.00025
SIP4	0.00425	0.004	0.0030000000000000005	0.0027500000000000003	0.0	0.0022500000000000003
SKN7	0.0007500000000000001	0.0005	0.00025	0.001	0.0045000000000000005	0.0015000000000000002
SKO1	0.0005	0.00025	0.0015000000000000002	0.00025	0.0025	0.00125
SNT2	0.002	0.0030000000000000005	0.002	0.001	0.0032500000000000003	0.0017500000000000003
SOK2	0.002	0.001	0.0005	0.002	0.006000000000000001	0.0025
SPT15	0.00025	0.0	0.0030000000000000005	0.003	0.00125	0.00125
SPT2	0.0005	0.0007500000000000001	0.0005	0.0017500000000000003	0.002	0.0007500000000000001
SPT23	0.0017500000000000003	0.00125	0.0005	0.002	0.0005	0.00125
SRD1	0.0030000000000000005	0.00125	0.0015000000000000002	0.002	0.0005	0.0017500000000000003
STB3	0.007000000000000001	0.006000000000000001	0.00825	0.013500000000000002	0.00125	0.0015000000000000002
STB4	0.00425	0.0025	0.002	0.0015000000000000002	0.0	0.0032500000000000003
STB5	0.0017500000000000003	0.00375	0.0017500000000000003	0.001	0.0	0.0015000000000000002
STE12	0.0007500000000000001	0.001	0.0022500000000000003	0.0005	0.0015000000000000002	0.0007500000000000001
STP1	0.0027500000000000003	0.0085	0.004750000000000001	0.001	0.0	0.0005
STP2	0.005	0.01675	0.0045000000000000005	0.0	0.0	0.00125
STP3	0.00125	0.0005	0.00025	0.0007500000000000001	0.00025	0.00125
STP4	0.00125	0.0005	0.00025	0.0007500000000000001	0.00025	0.00125
SUM1	0.005	0.005750000000000001	0.0035000000000000005	0.0085	0.0017499999999999998	0.0007500000000000001
SUT1	0.011500000000000002	0.0275	0.005	0.0022500000000000003	0.0	0.001
SUT2	0.0027500000000000003	0.0022500000000000003	0.0022500000000000003	0.0025	0.00025	0.0030000000000000005
SWI4	0.01125	0.01175	0.0045000000000000005	0.0	0.0	0.002
SWI5	0.0015000000000000002	0.001	0.0007500000000000001	0.0	0.0007500000000000001	0.0030000000000000005
TBF1	0.00125	0.0007500000000000001	0.00125	0.0035000000000000005	0.00025	0.002
TBS1	0.004	0.006750000000000001	0.001	0.0	0.0	0.0027500000000000003
TDA9	0.0025	0.00425	0.0017500000000000003	0.002	0.0005	0.0017500000000000003
TEA1	0.019000000000000003	0.02775	0.006999999999999999	0.0075	0.0	0.0030000000000000005
TEC1	0.0005	0.0007500000000000001	0.0015000000000000002	0.00125	0.004	0.00125
THI2	0.0005	0.00025	0.00125	0.001	0.0025	0.00025
TOD6	0.0027500000000000003	0.0017500000000000003	0.0025	0.0005	0.0035000000000000005	0.0027500000000000003
TOS8	0.00125	0.00025	0.0007500000000000001	0.0027500000000000003	0.0005	0.0015000000000000002
TYE7	0.0032500000000000003	0.0032500000000000003	0.005750000000000001	0.007000000000000001	0.0	0.0030000000000000005
UGA3	0.0105	0.015	0.005	0.0025	0.0	0.002
UME6	0.005750000000000001	0.006000000000000001	0.0025	0.0027500000000000003	0.00025	0.002
UPC2	0.0017500000000000003	0.0005	0.002	0.00025	0.00025	0.00125
URC2	0.0055000000000000005	0.006	0.0035000000000000005	0.001	0.0	0.0017500000000000003
USV1	0.001	0.0017500000000000003	0.0015000000000000002	0.0007500000000000001	0.001	0.0015000000000000002
XBP1	0.001	0.001	0.0025	0.0005	0.001	0.0015000000000000002
YAP1	0.0017500000000000003	0.00125	0.002	0.0	0.004	0.0005
YAP3	0.0022500000000000003	0.0025	0.00375	0.0030000000000000005	0.00025	0.0017500000000000003
YAP5	0.0005	0.00125	0.0030000000000000005	0.0030000000000000005	0.0015000000000000002	0.0007500000000000001
YAP6	0.00025	0.0005	0.0007500000000000001	0.0005	0.0035000000000000005	0.001
YAP7	0.00025	0.0	0.00375	0.00525	0.0005	0.0007500000000000001
YER130C	0.0007500000000000001	0.001	0.0015000000000000002	0.00025	0.00125	0.0017500000000000003
YER184C	0.003	0.0017500000000000003	0.0015000000000000002	0.001	0.0	0.001
YGR067C	0.0035000000000000005	0.006000000000000001	0.0015000000000000002	0.002	0.0005	0.0032500000000000003
YHP1	0.0005	0.0005	0.00025	0.0	0.0030000000000000005	0.0005
YKL222C	0.004	0.0032500000000000003	0.001	0.0005	0.00025	0.002
YLL054C	0.00525	0.00825	0.00375	0.00125	0.0	0.0015000000000000002
YLR278C	0.0032500000000000003	0.002	0.0015000000000000002	0.0	0.00025	0.002
YNR063W	0.00375	0.0027500000000000003	0.0007500000000000001	0.00125	0.00025	0.0017499999999999998
YOX1	0.00125	0.0007500000000000001	0.001	0.0005	0.0055000000000000005	0.0015000000000000002
YPR013C	0.003	0.0005	0.00425	0.004	0.0045000000000000005	0.0025
YPR015C	0.0027500000000000003	0.0015000000000000002	0.0045000000000000005	0.00525	0.0045000000000000005	0.0032500000000000003
YPR022C	0.00425	0.0025	0.005750000000000001	0.005750000000000001	0.0005	0.00425
YPR196W	0.00625	0.00875	0.0035000000000000005	0.004	0.001	0.002
YRM1	0.004	0.004	0.0015000000000000002	0.0005	0.00025	0.0015000000000000002
YRR1	0.006000000000000001	0.0045000000000000005	0.0027500000000000003	0.0045000000000000005	0.00025	0.0017500000000000003
ZAP1	0.001	0.001	0.0007500000000000001	0.0017500000000000003	0.0030000000000000005	0.00125
ZMS1	0.0032500000000000003	0.006500000000000001	0.0035000000000000005	0.002	0.0005	0.0025
cre-1	0.002	0.007000000000000001	0.0015000000000000002	0.0	0.0	0.0017500000000000003
msn-1	0.0017500000000000003	0.0007500000000000001	0.00125	0.0007500000000000001	0.001	0.0022500000000000003
nit-4	0.010249999999999999	0.00825	0.0022500000000000003	0.0015000000000000002	0.0	0.002
nuc-1	0.004750000000000001	0.00775	0.00825	0.007250000000000001	0.0	0.0025
rst2	0.004	0.007000000000000001	0.0035000000000000005	0.002	0.0005	0.0035000000000000005
wc-1	0.00425	0.0015000000000000002	0.001	0.0005	0.0	0.0032500000000000003
