## Supplemental Tables for "Polygraph: A Software Framework for the Systematic Assessment of Synthetic Regulatory DNA Elements": ST5_human_motif_counts.csv

	AdaLead	FastSeqProp	Simulated_Annealing	native	random
ALX3	0.0001675	0.00035999999999999997	0.00029499999999999996	0.00047750000000000006	0.0009775
ARGFX	0.00037	0.0005075	0.0005	0.0005775	0.0011775
ARNT2	0.0028025000000000003	0.0021875	0.0026825	0.0011725000000000001	0.0022025
ARNT::HIF1A	0.00265	0.001775	0.002375	0.0008399999999999999	0.0018475
ASCL1	0.021240000000000002	0.028587500000000002	0.019342500000000002	0.0098075	0.0051275
ATF2	0.0014299999999999998	0.0012150000000000002	0.00148	0.00235	0.00165
ATF3	0.0009599999999999999	0.0008925	0.0010175000000000002	0.001685	0.001675
ATF4	0.001125	0.0009075	0.00106	0.001485	0.0015075000000000002
ATF6	0.0016225	0.0014325000000000002	0.0017775	0.0014724999999999999	0.0021575
ATF7	0.0007025	0.0008	0.0008075	0.0013700000000000001	0.0017025
ATOH7	0.00797	0.01194	0.0074675	0.00273	0.0020825
BACH1	0.0025575000000000003	0.0009725000000000001	0.0020775	0.0028675000000000003	0.0017125
BACH2	0.0055325	0.002745	0.004520000000000001	0.0054575000000000005	0.0037275
BARHL1	0.0011175	0.001405	0.0013375000000000001	0.0006925	0.001445
BARHL2	0.0003875	0.0008125	0.0007099999999999999	0.00066	0.0014775
BARX1	0.0004425	0.0007425	0.000665	0.0005625	0.0015
BARX2	0.00109	0.001075	0.0011025	0.0008100000000000001	0.00123
BATF	0.003545	0.00111	0.00268	0.004030000000000001	0.0017275
BATF3	0.0030875	0.0010925	0.00239	0.0039125	0.0017525
BATF::JUN	0.0035	0.001105	0.002675	0.0038425000000000004	0.0017575000000000002
BCL11A	0.0019325000000000002	0.0025125	0.0021475	0.0036125000000000003	0.00217
BCL6	0.004825	0.003695	0.0046275000000000005	0.002255	0.0018525
BCL6B	0.0024224999999999997	0.0016474999999999999	0.0025150000000000003	0.0021325	0.0018225
BHLHA15	0.0048975	0.0068325	0.0051425	0.002285	0.0020074999999999997
BHLHE22	0.01417	0.0181675	0.0129625	0.00507	0.004345
BHLHE23	0.00296	0.00263	0.003005	0.0014375	0.0017050000000000001
BHLHE40	0.0034975	0.0024825	0.0032025	0.00146	0.0022800000000000003
BHLHE41	0.003045	0.0025975	0.003005	0.0014775	0.0022775
BNC2	0.0031675	0.001035	0.0024175	0.00445	0.00175
BSX	0.0004425	0.0007425	0.000665	0.0005625	0.0015
CDX1	0.00029749999999999997	0.0006875	0.0005375	0.001	0.001395
CDX2	0.00035499999999999996	0.0006325	0.0005200000000000001	0.00098	0.001325
CDX4	0.0009375	0.0010525	0.001045	0.001055	0.00126
CEBPA	0.0008475000000000001	0.0008250000000000001	0.0008575000000000001	0.00145	0.0014724999999999999
CEBPB	0.000505	0.0007149999999999999	0.0006950000000000001	0.0009925000000000001	0.0015475
CEBPD	0.000985	0.0008775	0.0009649999999999999	0.0016575	0.00157
CEBPE	0.0005075	0.0006850000000000001	0.00068	0.00102	0.001495
CEBPG	0.0018025	0.0016175	0.0017825	0.0024300000000000003	0.0029525000000000003
CLOCK	0.004875	0.0023650000000000003	0.00471	0.0020275	0.0019850000000000002
CREB1	0.00265	0.0018375000000000002	0.0025150000000000003	0.002395	0.001765
CREB3	0.001645	0.0016200000000000001	0.0017175	0.0011225	0.002005
CREB3L1	0.00252	0.00207	0.002455	0.00184	0.002205
CREB3L4	0.0030225	0.0028525	0.00329	0.002805	0.0044275
CREM	0.0016600000000000002	0.001325	0.0016325	0.0024925000000000004	0.0020350000000000004
CTCF	0.0107475	0.0108	0.009797499999999999	0.0134975	0.0078825
CTCFL	0.0027075	0.0034775	0.0029024999999999997	0.003615	0.0027375
CUX1	0.0009575	0.0013275000000000001	0.001395	0.0003875	0.0014299999999999998
CUX2	0.00099	0.0014125000000000001	0.001315	0.0003325	0.0014675
DBP	0.00074	0.0007825	0.0008525000000000001	0.00107	0.00148
DLX1	0.0001675	0.00035999999999999997	0.00029499999999999996	0.00047750000000000006	0.0009775
DLX6	0.0001675	0.00035999999999999997	0.00029499999999999996	0.00047750000000000006	0.0009775
DMRT3	0.00103	0.0012250000000000002	0.0011975	0.001185	0.0016575
DMRTA1	0.00091	0.0010325	0.001095	0.0012625	0.00148
DMRTA2	0.000855	0.001065	0.00099	0.00106	0.0013800000000000002
DMRTC2	0.0014525000000000002	0.0012324999999999999	0.0015225	0.0013025	0.001425
DPRX	0.00246	0.0028875000000000003	0.00282	0.00177	0.0017125
DRGX	0.0001675	0.00035999999999999997	0.00029499999999999996	0.00047750000000000006	0.0009775
DUX4	0.0018525	0.0017800000000000001	0.0016875	0.0015275	0.0013825
DUXA	0.0006275	0.0007575	0.0005275	0.0009725000000000001	0.0012250000000000002
E2F1	0.0105025	0.00661	0.011197499999999999	0.0008625000000000001	0.0026775
E2F2	0.0101525	0.0067350000000000005	0.0105825	0.000655	0.00249
E2F3	0.0067775	0.00515	0.0071775	0.0005725	0.0020175
E2F4	0.010385	0.00671	0.01092	0.00079	0.00265
E2F6	0.0047	0.00304	0.0052675000000000005	0.004690000000000001	0.0027075
E2F7	0.00619	0.00354	0.006815000000000001	0.00166	0.00211
E2F8	0.0073075	0.004582500000000001	0.008	0.0019775	0.00289
EBF1	0.001415	0.00206	0.001325	0.00524	0.0028625
EBF3	0.0019175	0.00221	0.00174	0.004685	0.0029224999999999998
EGR1	0.0029475	0.0034024999999999997	0.00297	0.0052975	0.0033399999999999997
EGR2	0.0023174999999999997	0.0022325	0.0023374999999999997	0.0028325	0.0029175
EGR3	0.0024050000000000005	0.0026575	0.0024700000000000004	0.005052500000000001	0.0030775
EGR4	0.002685	0.0029050000000000005	0.0025375000000000003	0.0053775	0.00333
EHF	0.0018874999999999999	0.00151	0.0019575	0.005455	0.0022275
ELF1	0.0014675	0.0013275000000000001	0.0015	0.005045	0.0020025
ELF2	0.00041250000000000005	0.0009350000000000001	0.0005675	0.00296	0.0019399999999999999
ELF3	0.0017275	0.0015625	0.0018175	0.00595	0.00221
ELF4	0.0005750000000000001	0.0010325	0.0007149999999999999	0.002715	0.0019850000000000002
ELK1	0.000585	0.000995	0.000735	0.0015475	0.0021425
ELK1::HOXA1	0.0007725	0.00111	0.00083	0.00233	0.0019325000000000002
ELK1::HOXB13	0.0012250000000000002	0.001005	0.00126	0.0018625	0.0018549999999999999
ELK1::SREBF2	0.001885	0.0020125	0.0020875	0.0019575	0.00233
ELK3	0.0007700000000000001	0.00127	0.0008975	0.00101	0.00235
ELK4	0.00078	0.0012575000000000002	0.0008775	0.0042725	0.0023824999999999996
EMX1	0.0001675	0.00035999999999999997	0.00029499999999999996	0.00047750000000000006	0.0009775
EMX2	0.0001675	0.00035999999999999997	0.00029499999999999996	0.00047750000000000006	0.0009775
EN1	0.0001675	0.00035999999999999997	0.00029499999999999996	0.00047750000000000006	0.0009775
EN2	0.00055	0.0007325000000000001	0.00073	0.0007975	0.0014775
EOMES	0.0084025	0.005065	0.0067350000000000005	0.00219	0.0019975
EPAS1	0.0034024999999999997	0.00275	0.0032175000000000003	0.00092	0.0025125
ERF	0.001575	0.0012350000000000002	0.0019399999999999999	0.0019675	0.0021000000000000003
ERF::FIGLA	0.0035600000000000002	0.004065	0.0035875	0.0029625	0.0022375
ERF::FOXI1	0.0006775	0.00087	0.000785	0.0030525	0.001915
ERF::FOXO1	0.00157	0.0015425	0.0018275000000000001	0.0026825	0.0017875
ERF::HOXB13	0.0013425	0.001255	0.001355	0.00147	0.0016225
ERF::NHLH1	0.0034675	0.004425	0.003585	0.0031975000000000003	0.0022724999999999998
ERF::SREBF2	0.0025625	0.00299	0.00249	0.001445	0.0019850000000000002
ESR1	0.0025800000000000003	0.0024525000000000003	0.0024775	0.00234	0.002375
ESR2	0.0021875	0.0018974999999999999	0.002115	0.0039625	0.002355
ESRRA	0.0018375000000000002	0.0015425	0.001605	0.0022475	0.00191
ESRRB	0.0016525	0.0013925	0.0015975000000000002	0.0020375000000000002	0.0018700000000000001
ESX1	0.000255	0.0005325	0.00046	0.000655	0.0012475000000000001
ETS1	0.0005375	0.0008399999999999999	0.000655	0.00235	0.0020625
ETS2	0.001155	0.0015775000000000001	0.0011675	0.0024975	0.002175
ETV1	0.000985	0.00092	0.0010725	0.0044675	0.0019025000000000001
ETV2	0.0008100000000000001	0.0009125	0.001015	0.002755	0.0019850000000000002
ETV2::DRGX	0.0009825	0.0011899999999999999	0.0010325	0.0012475000000000001	0.001755
ETV2::FIGLA	0.0041875	0.0050575	0.0041600000000000005	0.00359	0.0022949999999999997
ETV2::FOXI1	0.0008175	0.000915	0.0009500000000000001	0.00314	0.00191
ETV2::HOXB13	0.0010025	0.0012625	0.00111	0.0010625	0.0017775
ETV3	0.00068	0.0009725000000000001	0.0009075	0.0016975	0.00198
ETV4	0.0006225	0.0010875	0.0007725	0.0017475000000000001	0.00225
ETV5	0.0006325	0.00111	0.0008349999999999999	0.0014299999999999998	0.0022800000000000003
ETV5::DRGX	0.0010925	0.0011500000000000002	0.0011975	0.0019875	0.0017
ETV5::FIGLA	0.004065	0.0051475	0.0039775	0.0041325	0.0021550000000000002
ETV5::FOXI1	0.00135	0.0016275	0.0015625	0.00269	0.0019625000000000003
ETV5::FOXO1	0.00158	0.001755	0.0016025	0.0026475	0.0017475000000000001
ETV5::HOXA2	0.0012575000000000002	0.001325	0.0014650000000000002	0.0015775000000000001	0.0018825
ETV6	0.0010500000000000002	0.0010825	0.0012175	0.0038250000000000003	0.0019525
ETV7	0.0010025	0.001065	0.00133	0.003935	0.0019275
EVX1	0.0001825	0.0004625	0.0002725	0.0006525	0.0009725000000000001
EVX2	0.00047000000000000004	0.00055	0.0006025000000000001	0.0007575	0.0009649999999999999
EWSR1-FLI1	0.0011675	0.0013974999999999999	0.0013974999999999999	0.009245000000000001	0.0017875
FERD3L	0.005935	0.0069175	0.005860000000000001	0.0038450000000000003	0.00271
FEV	0.000775	0.001035	0.00108	0.0016125	0.0020775
FEZF2	0.0021275	0.0023575	0.0023875000000000003	0.0066875	0.0029
FIGLA	0.010405	0.0133925	0.008955	0.0042125	0.00229
FLI1	0.000495	0.0008725	0.00063	0.0021275	0.0020475
FLI1::DRGX	0.00076	0.0009350000000000001	0.0009675	0.0017	0.00172
FLI1::FOXI1	0.00086	0.0009875	0.001005	0.0030025	0.001795
FOS	0.00435	0.0021125	0.0037	0.0051825000000000005	0.0035325
FOS::JUN	0.004575	0.00209	0.0037175000000000003	0.005764999999999999	0.0035925
FOS::JUNB	0.0034425	0.0009699999999999999	0.0025499999999999997	0.003855	0.001795
FOS::JUND	0.0030525	0.0009599999999999999	0.0023025000000000003	0.0036625	0.00171
FOSB::JUN	0.0008775	0.0008725	0.0009	0.0015475	0.001665
FOSB::JUNB	0.004165	0.001885	0.0033775	0.005315	0.0035425
FOSL1	0.00366	0.00109	0.002785	0.004092500000000001	0.0018675
FOSL1::JUN	0.0039475000000000005	0.00191	0.003225	0.005165	0.0034750000000000002
FOSL1::JUNB	0.0034475	0.0010725	0.0025175	0.003915	0.001795
FOSL1::JUND	0.0045425000000000005	0.0019025000000000001	0.00365	0.005865	0.0035150000000000003
FOSL2	0.0031075	0.0012124999999999998	0.0023725	0.0042975	0.001905
FOSL2::JUN	0.003995	0.0018125	0.003285	0.005745	0.003455
FOSL2::JUNB	0.003815	0.0015175	0.0030425	0.0051575	0.0032600000000000003
FOSL2::JUND	0.004175	0.0017900000000000001	0.0032925	0.005634999999999999	0.003455
FOXA1	0.00075	0.0012900000000000001	0.0008725	0.001295	0.0014725
FOXA2	0.0008150000000000001	0.0013700000000000001	0.0008825	0.001365	0.0014375
FOXA3	0.00079	0.001305	0.0008399999999999999	0.0012675	0.0013974999999999999
FOXB1	0.0007375000000000001	0.0007575	0.0008175	0.001135	0.00107
FOXC1	0.0005375	0.00068	0.0005975	0.00131	0.0011149999999999999
FOXC2	0.0004425	0.0006875	0.000535	0.0014624999999999998	0.0011675
FOXD1	0.00124	0.0014175	0.0011799999999999998	0.001775	0.0014575
FOXD2	0.0005625	0.000665	0.0006450000000000001	0.0016474999999999999	0.0011799999999999998
FOXD3	0.00025	0.0004625	0.00038	0.00148	0.0010275
FOXE1	0.000615	0.0006950000000000001	0.000575	0.0018900000000000002	0.001125
FOXF2	0.00040750000000000004	0.0007525	0.0005675	0.0009825	0.001375
FOXG1	0.00035999999999999997	0.0009125	0.00063	0.00123	0.0014525000000000002
FOXH1	0.0008225	0.0009550000000000001	0.0009	0.0014875	0.00132
FOXI1	0.0008875	0.001245	0.0008950000000000001	0.0013125	0.0012324999999999999
FOXJ2::ELF1	0.0006575	0.0009550000000000001	0.000735	0.003035	0.0016300000000000002
FOXK1	0.0009025	0.0013425	0.0010025	0.0016474999999999999	0.001445
FOXK2	0.000375	0.0009125	0.000545	0.00126	0.001435
FOXL1	0.000865	0.00121	0.0008625000000000001	0.001255	0.0012050000000000001
FOXN3	0.00076	0.0007925	0.0006975	0.0009875	0.0010275
FOXO1::ELF1	0.0011025	0.0011875	0.0012124999999999998	0.0029125	0.0016799999999999999
FOXO1::ELK1	0.0010625	0.0011400000000000002	0.0011500000000000002	0.0033325	0.0017925
FOXO1::ELK3	0.001485	0.0014575	0.0016025	0.0020525	0.0017925
FOXO1::FLI1	0.0009975000000000001	0.001155	0.0010400000000000001	0.0021925	0.0016125
FOXO4	0.001085	0.0014000000000000002	0.001125	0.00159	0.0013275000000000001
FOXO6	0.0011275	0.001395	0.00111	0.0014625	0.00135
FOXP1	0.0007325000000000001	0.001355	0.0008025	0.0011775	0.0015400000000000001
FOXP2	0.00044	0.0009025	0.00051	0.0018974999999999999	0.0010825
FOXP3	0.001045	0.0014	0.001135	0.001545	0.0012875
FOXP4	0.0009550000000000001	0.0014475	0.00101	0.001655	0.0014650000000000002
FOXS1	0.0009350000000000001	0.0014375	0.000975	0.001915	0.0014299999999999998
GABPA	0.0017250000000000002	0.0014925	0.001845	0.0058625	0.0023475
GATA1	0.01019	0.011205	0.0086075	0.003225	0.0016500000000000002
GATA1::TAL1	0.009422499999999999	0.0133225	0.0092625	0.0036275	0.0014325000000000002
GATA2	0.016147500000000002	0.0158625	0.014035	0.0049299999999999995	0.00156
GATA4	0.014199999999999999	0.01464	0.012119999999999999	0.005485	0.0017375000000000001
GATA5	0.0160175	0.015529999999999999	0.0138225	0.00411	0.0014775
GATA6	0.0143925	0.014945	0.01236	0.005005	0.00155
GBX1	0.0002775	0.0005650000000000001	0.00047000000000000004	0.0007199999999999999	0.0013075
GBX2	0.0001675	0.00035999999999999997	0.00029499999999999996	0.00047750000000000006	0.0009775
GCM1	0.0021575	0.00237	0.002085	0.0022425	0.0023425000000000004
GCM2	0.0019475	0.0025150000000000003	0.0019425000000000002	0.0025275	0.0022800000000000003
GFI1	0.00016	0.0005075	0.00025	0.0009775	0.001505
GLI3	0.0025275	0.00234	0.0023125	0.003525	0.0024675
GLIS1	0.0024475	0.0024575	0.002475	0.001905	0.002745
GLIS2	0.0020475	0.002685	0.0020275	0.00483	0.0031025000000000002
GLIS3	0.0018225	0.0022875	0.0018900000000000002	0.0038824999999999997	0.0027600000000000003
GMEB2	0.00023	0.0007325000000000001	0.00039	0.00035499999999999996	0.001755
GRHL1	0.00148	0.00155	0.00152	0.0011149999999999999	0.0018075
GRHL2	0.0021425	0.0019075	0.002205	0.0020150000000000003	0.001745
GSC	0.0004875	0.0008625000000000001	0.0007975	0.0010425	0.0014425000000000002
GSC2	0.0004875	0.0008625000000000001	0.0007975	0.0010425	0.0014425000000000002
GSX1	0.0001675	0.00035999999999999997	0.00029499999999999996	0.00047750000000000006	0.0009775
GSX2	0.0009350000000000001	0.00079	0.001	0.0009675	0.001505
HAND2	0.0025800000000000003	0.0040149999999999995	0.0028725	0.001285	0.0019375
HES1	0.0054	0.0041925	0.0052175	0.0012250000000000002	0.00261
HES2	0.004885	0.003935	0.004849999999999999	0.00126	0.0025975
HES5	0.007655	0.0045975	0.0063100000000000005	0.0018725	0.0028225000000000004
HES6	0.005465	0.00355	0.00468	0.0017425	0.0021275
HES7	0.0055625	0.0040525000000000005	0.004985000000000001	0.0016975	0.0025125
HESX1	0.0001675	0.00035999999999999997	0.00029499999999999996	0.00047750000000000006	0.0009775
HEY1	0.005285	0.00395	0.004764999999999999	0.0012275	0.0027
HEY2	0.0064375	0.0040774999999999995	0.0054675	0.0014624999999999998	0.002485
HIC2	0.000795	0.0017925	0.0011149999999999999	0.0023850000000000004	0.0022949999999999997
HIF1A	0.0017525	0.00155	0.0016799999999999999	0.0005	0.0018075
HINFP	0.0014575	0.0022325	0.00166	0.0021375	0.0030074999999999998
HLF	0.00075	0.000855	0.0008475000000000001	0.00111	0.0013800000000000002
HMBOX1	0.00093	0.0009475	0.00099	0.0010075000000000001	0.0013974999999999999
HNF1A	0.0004575	0.00087	0.0006725	0.0008100000000000001	0.0012150000000000002
HNF1B	0.000555	0.0009925000000000001	0.0008100000000000001	0.0008275	0.001265
HNF4A	0.0024525000000000003	0.002645	0.0027775	0.0043525000000000005	0.0034950000000000003
HNF4G	0.0011925000000000002	0.0012475000000000001	0.0013425	0.0024425	0.0016775
HOXA1	4e-05	0.00016	8.5e-05	0.00026000000000000003	0.00047999999999999996
HOXA10	0.00038500000000000003	0.00064	0.00047250000000000005	0.0010400000000000001	0.0012425
HOXA2	0.00047000000000000004	0.00055	0.0006025000000000001	0.0007575	0.0009649999999999999
HOXA3	0.0006275	0.0006950000000000001	0.0008950000000000001	0.00087	0.0013475
HOXA4	0.0009425	0.001135	0.0011500000000000002	0.0007700000000000001	0.00151
HOXA5	0.0012150000000000002	0.0007575	0.001135	0.00133	0.001485
HOXA6	0.00043	0.0006575	0.0005975	0.0006850000000000001	0.0013725
HOXA7	0.00075	0.0008675	0.0009825	0.000995	0.001495
HOXA9	0.0015375	0.0013175	0.0016525	0.000495	0.0016400000000000002
HOXB1	0.0009450000000000001	0.0007525	0.0009675	0.0009975000000000001	0.00148
HOXB13	0.0002	0.0005600000000000001	0.0002275	0.001045	0.0011725000000000001
HOXB2	0.0001675	0.00035999999999999997	0.00029499999999999996	0.00047750000000000006	0.0009775
HOXB2::ELK1	0.0011125	0.00128	0.0011625000000000001	0.002285	0.00182
HOXB3	0.00047000000000000004	0.00055	0.0006025000000000001	0.0007575	0.0009649999999999999
HOXB4	0.00047000000000000004	0.00055	0.0006025000000000001	0.0007575	0.0009649999999999999
HOXB5	0.00047000000000000004	0.00055	0.0006025000000000001	0.0007575	0.0009649999999999999
HOXB6	0.0005225	0.00065	0.0007375000000000001	0.0006725	0.0013625
HOXB7	0.0008125	0.00064	0.0007725	0.00073	0.001185
HOXB8	0.0008	0.000775	0.000915	0.0009550000000000001	0.0014275
HOXB9	0.000665	0.00098	0.000915	0.0007425	0.001585
HOXC10	0.00040750000000000004	0.0007650000000000001	0.0006375	0.0007875	0.0013775
HOXC11	0.00035749999999999996	0.0008875	0.0005949999999999999	0.000745	0.00148
HOXC12	0.000275	0.0007650000000000001	0.0005075	0.0007525	0.0014650000000000002
HOXC13	0.00026250000000000004	0.0008375	0.0005650000000000001	0.000995	0.0014575
HOXC4	0.00047000000000000004	0.00055	0.0006025000000000001	0.0007575	0.0009649999999999999
HOXC8	0.0001675	0.00035999999999999997	0.00029499999999999996	0.00047750000000000006	0.0009775
HOXC9	0.0006950000000000001	0.0011200000000000001	0.0008925000000000001	0.000915	0.0015300000000000001
HOXD10	0.00039	0.000875	0.0006675	0.00091	0.0014824999999999999
HOXD11	0.0003775	0.0006825	0.0005200000000000001	0.000775	0.0012900000000000001
HOXD12	0.0004525	0.0009025	0.0007225	0.0007325000000000001	0.0015300000000000001
HOXD12::ELK1	0.0009550000000000001	0.0010875000000000001	0.0010725	0.0017275	0.00146
HOXD3	0.0007825	0.0007175	0.0009025	0.001085	0.001365
HOXD4	0.00047000000000000004	0.00055	0.0006025000000000001	0.0007575	0.0009649999999999999
HOXD8	0.0008	0.000775	0.000915	0.0009550000000000001	0.0014275
HOXD9	0.0003675	0.0006450000000000001	0.00049	0.001055	0.001285
HSF1	0.0016125	0.0017324999999999999	0.0017	0.0013925	0.001785
HSF2	0.0017150000000000002	0.001925	0.001845	0.0014625	0.0017475000000000001
HSF4	0.0020475	0.002375	0.0022299999999999998	0.0014175	0.0019199999999999998
IKZF1	0.0005899999999999999	0.0008125	0.0008449999999999999	0.0044375	0.0016925000000000002
IKZF2	0.0005475	0.0010925	0.0006875	0.0026550000000000002	0.00185
INSM1	0.0018475000000000002	0.00273	0.0018475	0.004325	0.0024375
IRF2	0.0009274999999999999	0.000855	0.001	0.0015925	0.001295
IRF3	0.000495	0.0007225	0.0005574999999999999	0.0022299999999999998	0.001395
IRF4	0.001015	0.00102	0.0011225	0.0012	0.0015675
IRF5	0.0010825	0.0011725000000000001	0.0012275	0.0012425	0.0017725
IRF6	0.00111	0.0012175	0.00115	0.0009175	0.0018175
IRF7	0.0005700000000000001	0.0006975	0.00068	0.0017625	0.0013
IRF8	0.0008925	0.00098	0.0010025	0.0013675	0.00152
IRF9	0.0008250000000000001	0.0008150000000000001	0.0009450000000000001	0.0017025	0.0014399999999999999
ISL2	0.0013425	0.0011325	0.001555	0.0014175	0.0015075000000000002
ISX	0.0001675	0.00035999999999999997	0.00029499999999999996	0.00047750000000000006	0.0009775
JDP2	0.004475	0.0020475	0.0036775	0.0052425	0.0033
JUN	0.0016225	0.0014575	0.0016899999999999999	0.00257	0.001605
JUN::JUNB	0.003905	0.0021925	0.003335	0.00543	0.003585
JUNB	0.00434	0.00219	0.00367	0.0053275	0.0037925
JUND	0.005455	0.0026475	0.00447	0.006445	0.0034449999999999997
KLF1	0.004115000000000001	0.0035175000000000002	0.0031775	0.007415	0.00303
KLF10	0.0039775	0.003485	0.0033275	0.0074424999999999995	0.0029675
KLF11	0.0055125	0.0038374999999999998	0.0042875	0.0068449999999999995	0.0030325
KLF12	0.002955	0.0029649999999999998	0.0025475	0.0065674999999999996	0.0029050000000000005
KLF13	0.0032825000000000003	0.0027825000000000003	0.002815	0.003055	0.0024675
KLF14	0.0043525000000000005	0.003395	0.0039175	0.0073425	0.002855
KLF15	0.0058925	0.004804999999999999	0.00641	0.0020225	0.003575
KLF16	0.0037400000000000003	0.003585	0.0028850000000000004	0.0083625	0.00316
KLF17	0.0028675000000000003	0.00287	0.0024725000000000003	0.00663	0.00302
KLF2	0.0052975	0.0043825	0.00435	0.0059575	0.00335
KLF3	0.0042675000000000005	0.0037575	0.0037225	0.004035	0.0033399999999999997
KLF4	0.0043225	0.0038025000000000003	0.0034125	0.0089825	0.003235
KLF5	0.00462	0.003875	0.0035775	0.0095	0.0030025
KLF6	0.0052425	0.003715	0.004145	0.004275	0.0029825
KLF7	0.002975	0.003125	0.00257	0.0058725	0.0031450000000000002
KLF9	0.0044725	0.0037974999999999997	0.0034725000000000003	0.0082225	0.00294
LBX1	0.0005775	0.0008775	0.000775	0.0009500000000000001	0.0014675
LBX2	0.0001675	0.00035999999999999997	0.00029499999999999996	0.00047750000000000006	0.0009775
LHX2	0.0001675	0.00035999999999999997	0.00029499999999999996	0.00047750000000000006	0.0009775
LHX5	0.00047250000000000005	0.0005625	0.00067	0.0007525	0.00123
LHX6	0.0003525	0.00068	0.0005200000000000001	0.0009475	0.0014075
LHX9	0.00044750000000000004	0.0005825	0.0006525	0.00076	0.00136
LIN54	0.000335	0.0005475	0.000555	0.001425	0.00128
LMX1A	0.000255	0.0004975	0.00041000000000000005	0.0006175000000000001	0.0011925000000000002
LMX1B	0.00017250000000000002	0.00038	0.00028500000000000004	0.0005250000000000001	0.0009425
MAF	0.0027475	0.002375	0.00271	0.0037325	0.0022075
MAF::NFE2	0.0034	0.0013575	0.0026575	0.0038925	0.0017975
MAFA	0.00279	0.0024725000000000003	0.0028174999999999997	0.0039700000000000004	0.00242
MAFF	0.0025074999999999997	0.0025925	0.0024024999999999997	0.002895	0.0018225
MAFG::NFE2L1	0.0034975	0.0014750000000000002	0.0028625000000000005	0.0041275	0.0018025
MAFK	0.0030875	0.001635	0.002555	0.0055325	0.0021675
MAX	0.005065	0.002635	0.0048	0.0023799999999999997	0.00217
MAX::MYC	0.00447	0.0024475	0.0039975	0.00214	0.0020425
MAZ	0.0020525	0.0027825000000000003	0.0021550000000000002	0.00661	0.003205
MEF2A	0.000795	0.00074	0.0007825	0.00136	0.001145
MEF2B	0.0008575000000000001	0.0008	0.00079	0.00086	0.0010475
MEF2C	0.0006675	0.0005899999999999999	0.000755	0.0017375000000000001	0.00111
MEF2D	0.0008275	0.0007975	0.0007575	0.00098	0.0010025
MEIS1	0.0013575	0.000905	0.001275	0.0013925	0.0012975
MEIS2	0.013747500000000001	0.011779999999999999	0.0119375	0.00415	0.00332
MEIS3	0.0123625	0.009425000000000001	0.0103525	0.0024449999999999997	0.0016925000000000002
MEOX1	0.0006875	0.0008	0.0009625	0.0009825	0.00148
MEOX2	0.0005325	0.0007099999999999999	0.000735	0.0009125	0.0013575
MGA	0.0089875	0.00542	0.0071475	0.00239	0.0021375
MGA::EVX1	0.0043125	0.0028775	0.003645	0.0019975	0.001685
MITF	0.0032975	0.0021475	0.00332	0.0026750000000000003	0.0019675
MIXL1	0.0001675	0.00035999999999999997	0.00029499999999999996	0.00047750000000000006	0.0009775
MLX	0.002235	0.0018525	0.00221	0.0011325	0.0019725
MLXIPL	0.006175	0.0035	0.004965	0.0018675	0.0021125
MNT	0.0023425000000000004	0.0016775	0.0022775	0.0008925	0.00182
MNX1	0.0001825	0.0004625	0.0002725	0.0006525	0.0009725000000000001
MSANTD3	0.0020499999999999997	0.0014550000000000001	0.0018075	0.003625	0.0019925
MSC	0.0105	0.0149375	0.00914	0.0034100000000000003	0.0020975
MSX1	0.0001675	0.00035999999999999997	0.00029499999999999996	0.00047750000000000006	0.0009775
MSX2	0.0001675	0.00035999999999999997	0.00029499999999999996	0.00047750000000000006	0.0009775
MTF1	0.0023450000000000003	0.0025825	0.0025425	0.001815	0.0022825000000000002
MXI1	0.0037775	0.0020425	0.0034750000000000002	0.00198	0.0017900000000000001
MYB	0.0045375	0.0038624999999999996	0.003985	0.0010525	0.0017275
MYBL1	0.0026225000000000003	0.00314	0.0026375	0.00064	0.0018025
MYBL2	0.0029224999999999998	0.0030725	0.00304	0.000755	0.0018375000000000002
MYC	0.00563	0.00313	0.00501	0.0024725000000000003	0.0025125
MYCN	0.004719999999999999	0.0028625	0.0043975	0.00262	0.00249
MYF5	0.011917500000000001	0.01759	0.0107925	0.00498	0.0022075
MYF6	0.0103	0.0141225	0.009022500000000001	0.0030074999999999998	0.0018775
MYOD1	0.01188	0.0150875	0.0107375	0.0042450000000000005	0.0023925
MYOG	0.0095075	0.01454	0.00902	0.004962500000000001	0.0024825
MZF1	0.001615	0.00173	0.0014750000000000002	0.0037175000000000003	0.0023599999999999997
NEUROD1	0.0070975000000000005	0.013574999999999999	0.007285	0.0037524999999999998	0.0020499999999999997
NEUROG1	0.0043325	0.0022724999999999998	0.0040125000000000004	0.001875	0.0019850000000000002
NEUROG2	0.011215	0.0165125	0.011285	0.0059175	0.0039
NFATC3	0.0009925000000000001	0.00092	0.0011	0.0016175	0.0015025
NFATC4	0.00073	0.0009625	0.0009375	0.0017025	0.0017150000000000002
NFE2	0.0034075000000000004	0.001315	0.0027025	0.0038900000000000002	0.0019825
NFIA	0.00027	0.0003975	0.000325	0.00041500000000000006	0.00048249999999999996
NFIB	0.0021125	0.0022125	0.0023225000000000003	0.0045075	0.002765
NFIC	0.0071375	0.0062775	0.0067	0.00595	0.004505
NFIC::TLX1	0.0027625	0.002695	0.0027949999999999997	0.0030175	0.0024
NFIL3	0.0008	0.0008250000000000001	0.0008725	0.0011275	0.0012900000000000001
NFIX	0.0052025	0.0043725	0.005445	0.0053025	0.00468
NFKB1	0.0018125	0.00171	0.0017050000000000001	0.00299	0.0023725
NFKB2	0.002025	0.001895	0.0018125	0.0029575	0.0026550000000000002
NFYA	0.001055	0.0010400000000000001	0.0011175	0.0017900000000000001	0.0019025000000000001
NFYB	0.0017900000000000001	0.0014724999999999999	0.001655	0.0025499999999999997	0.0023
NFYC	0.0009525	0.0008925	0.0010400000000000001	0.0016400000000000002	0.0016899999999999999
NHLH1	0.010915000000000001	0.01471	0.0099	0.0043275	0.00231
NHLH2	0.008092499999999999	0.009397500000000001	0.0073675	0.0040675	0.0023575
NKX2-2	0.0018425	0.001615	0.001625	0.0036550000000000003	0.00202
NKX2-3	0.0027625	0.0022075	0.0025800000000000003	0.0024625	0.0020225
NKX2-4	0.00273	0.00239	0.0023425000000000004	0.0027725	0.0020925
NKX2-5	0.001915	0.001335	0.0016474999999999999	0.0021575	0.0017975
NKX2-8	0.0026425	0.00215	0.0025	0.0022775	0.0019125000000000001
NKX6-1	0.00041250000000000005	0.00064	0.0005375	0.0008200000000000001	0.00124
NKX6-2	0.0001675	0.00035999999999999997	0.00029499999999999996	0.00047750000000000006	0.0009775
NKX6-3	0.00132	0.0009975000000000001	0.00136	0.00121	0.001635
NOTO	0.00048499999999999997	0.000635	0.0006450000000000001	0.0009625	0.00133
NR1D1	0.001965	0.0020275	0.00203	0.0025425	0.0020875
NR1D2	0.0018775	0.0017525	0.0017150000000000002	0.0025675	0.0019125000000000001
NR1H2::RXRA	0.001925	0.0016575	0.001815	0.0018900000000000002	0.001595
NR1H4::RXRA	0.00184	0.00177	0.0017525	0.0018125	0.0020675
NR1I2	0.0014375	0.0016950000000000001	0.0015825	0.00216	0.0024175
NR1I3	0.001105	0.00126	0.001355	0.001505	0.00175
NR2C1	0.0007925	0.001185	0.00098	0.0017800000000000001	0.0019100000000000002
NR2C2	0.0027175000000000003	0.003585	0.00298	0.006849999999999999	0.004115000000000001
NR2F1	0.0053925	0.0052525	0.00525	0.006882500000000001	0.0063075
NR2F2	0.0017050000000000001	0.001495	0.0016675	0.002645	0.0016325
NR2F6	0.0021025	0.0020150000000000003	0.0019425000000000002	0.0024825	0.0023025000000000003
NR3C1	0.0013075	0.0016225	0.0016025	0.0018625	0.001965
NR3C2	0.00125	0.0016225	0.0015775000000000001	0.001835	0.0020575000000000003
NR4A1	0.00155	0.0013675	0.00175	0.002415	0.001525
NR4A2	0.0029475	0.0022475	0.0028725	0.0018900000000000002	0.0016625000000000001
NR4A2::RXRA	0.0021375	0.00186	0.0018625	0.0018075	0.002185
NR5A1	0.001835	0.00145	0.001565	0.0027725	0.0019925
NR6A1	0.00207	0.0014125000000000001	0.001795	0.0020025	0.00175
NRL	0.0024625	0.002705	0.0025425	0.00244	0.0018700000000000001
OLIG1	0.00366	0.004205	0.0037575	0.0019225000000000002	0.0017525
OLIG2	0.0024775	0.0022925	0.00263	0.0013275000000000001	0.0017425
OLIG3	0.00314	0.0038599999999999997	0.0033275	0.0016400000000000002	0.00175
ONECUT1	0.00044	0.0005825	0.0005475	0.0005899999999999999	0.001195
ONECUT2	0.00103	0.001175	0.0011825000000000002	0.0003375	0.001575
ONECUT3	0.0006225	0.0008250000000000001	0.0008	0.00062	0.0011775
OSR1	0.00203	0.0022	0.002285	0.002815	0.0023450000000000003
OSR2	0.0022225	0.0024675	0.0024300000000000003	0.0040225	0.0019925
OTX1	0.000955	0.0013875	0.00109	0.0009825	0.0013800000000000002
OTX2	0.0004875	0.001	0.0007199999999999999	0.00146	0.0015
OVOL1	0.00213	0.0018675	0.0019950000000000002	0.0008	0.0018549999999999999
OVOL2	0.003125	0.0026275	0.00304	0.00047250000000000005	0.0020325
PATZ1	0.002875	0.0032275	0.0029975	0.00835	0.0033025000000000003
PAX1	0.0022375	0.0021375	0.0021975000000000002	0.0014075	0.002195
PAX2	0.0019399999999999999	0.0020025	0.0020575000000000003	0.0012075	0.0023174999999999997
PAX3	0.00292	0.0031225	0.00313	0.0017375000000000001	0.0030275
PAX4	0.0005250000000000001	0.0006225	0.0006975	0.0006850000000000001	0.0013525
PAX5	0.0027475	0.0026075	0.00265	0.0022	0.002805
PAX6	0.002005	0.001615	0.0020175	0.001325	0.001825
PAX8	0.00252	0.0025225	0.002535	0.0012150000000000002	0.002505
PAX9	0.002075	0.00209	0.0021425	0.0014125000000000001	0.0024300000000000003
PBX1	0.001615	0.0010425	0.001575	0.0015825	0.0014925
PBX2	0.000455	0.0006	0.0005875	0.000975	0.001185
PBX3	0.0059074999999999996	0.004205	0.005055	0.0038850000000000004	0.0019525
PDX1	0.0001675	0.00035999999999999997	0.00029499999999999996	0.00047750000000000006	0.0009775
PGR	0.0020675	0.0016799999999999999	0.0021725	0.001325	0.0018525
PHOX2A	0.000435	0.0006225	0.000505	0.0006850000000000001	0.0011149999999999999
PHOX2B	0.00035499999999999996	0.0005025	0.0004325	0.0007825	0.0009475
PITX1	0.0011300000000000001	0.00146	0.00134	0.0014750000000000002	0.0013625
PITX2	0.0011825000000000002	0.001605	0.001395	0.001645	0.001635
PITX3	0.0011300000000000001	0.00146	0.00134	0.0014750000000000002	0.0013625
PKNOX1	0.00644	0.004465	0.005475	0.003485	0.0017725
PKNOX2	0.011474999999999999	0.0138575	0.0105725	0.0032425	0.00177
PLAG1	0.0021425	0.0026	0.0021525	0.005752500000000001	0.0028125
PLAGL2	0.001785	0.003105	0.002145	0.004855000000000001	0.0032275
POU1F1	0.00124	0.0011899999999999999	0.0012575000000000002	0.00152	0.0011675
POU2F1	0.0013575	0.001165	0.00131	0.0013825	0.001315
POU2F1::SOX2	0.0007725	0.0006950000000000001	0.0008399999999999999	0.0013125	0.0012124999999999998
POU2F2	0.0012324999999999999	0.000985	0.0012275	0.001375	0.001255
POU2F3	0.001245	0.0008250000000000001	0.0012224999999999998	0.00157	0.0012575000000000002
POU3F1	0.0012350000000000002	0.00098	0.0012350000000000002	0.0014299999999999998	0.0012475000000000001
POU3F2	0.0010525	0.0008775	0.001125	0.001415	0.0011875
POU3F3	0.0010625	0.00088	0.0011125	0.001355	0.0010875
POU3F4	0.001345	0.001015	0.00136	0.0014225000000000002	0.00126
POU4F1	0.00039	0.0005225	0.000455	0.001005	0.001
POU4F2	0.000585	0.0006225	0.000635	0.0010249999999999999	0.0010500000000000002
POU4F3	0.0004375	0.00047999999999999996	0.00046750000000000003	0.00101	0.0010275
POU5F1	0.0015225	0.0009075	0.00136	0.0016899999999999999	0.0012875
POU5F1B	0.00147	0.0011525	0.0013525	0.0013800000000000002	0.0012825
POU6F1	0.0023250000000000002	0.0022275	0.0022325	0.0025675	0.0024300000000000003
POU6F2	0.0011125	0.0013325	0.001145	0.0012825	0.0014625
PPARA::RXRA	0.001325	0.00152	0.0014625	0.002715	0.00166
PPARD	0.0018175	0.001845	0.0018549999999999999	0.0027225	0.00177
PPARG	0.0016625000000000001	0.0014824999999999999	0.0014975000000000001	0.0022400000000000002	0.0018925
PRDM1	0.0020575000000000003	0.0019100000000000002	0.002335	0.0046325	0.002065
PRDM9	0.001745	0.00206	0.0018225	0.01192	0.002175
PROP1	0.00035749999999999996	0.0006175000000000001	0.000495	0.0007625	0.0010025
PROX1	0.0039900000000000005	0.0040525000000000005	0.0032400000000000003	0.001585	0.0019675
PRRX1	0.0001675	0.00035999999999999997	0.00029499999999999996	0.00047750000000000006	0.0009775
PRRX2	0.00033	0.000465	0.00049	0.0005625	0.00123
RARA	0.0037875	0.0038250000000000003	0.003785	0.005035	0.0038525
RARA::RXRA	0.0019975	0.001825	0.0019525	0.003105	0.0020350000000000004
RARA::RXRG	0.001935	0.0019775	0.001895	0.0029874999999999997	0.002265
RARB	0.00221	0.001805	0.00197	0.00195	0.0022299999999999998
RARG	0.002195	0.0017	0.0019450000000000001	0.002055	0.0022299999999999998
RAX	0.0001675	0.00035999999999999997	0.00029499999999999996	0.00047750000000000006	0.0009775
RAX2	0.0001675	0.00035999999999999997	0.00029499999999999996	0.00047750000000000006	0.0009775
RBPJ	0.001595	0.00152	0.00146	0.00215	0.0014650000000000002
REL	0.0014375	0.0016225	0.0016625000000000001	0.00229	0.0021925
RELA	0.0014399999999999999	0.00134	0.0017775	0.00252	0.0022
RELB	0.0011975	0.0015525	0.00149	0.002715	0.00219
REST	0.0029475	0.0030225	0.002715	0.0034575	0.0024050000000000005
RFX1	0.0018825	0.0015825	0.0019450000000000001	0.001525	0.001905
RFX2	0.0017250000000000002	0.00141	0.0017800000000000001	0.0017425	0.0016950000000000001
RFX3	0.0020299999999999997	0.0017575000000000002	0.0019425000000000002	0.001595	0.0019275
RFX4	0.0024300000000000003	0.0022375	0.0024125	0.002	0.0021975000000000002
RFX5	0.0019075	0.00147	0.001885	0.0018075	0.0018
RFX7	0.0016374999999999998	0.0018	0.0018925	0.0013575	0.002195
RHOXF1	0.0012675	0.00177	0.001375	0.0021925	0.001805
RORA	0.0023225000000000003	0.002335	0.0024050000000000005	0.004155	0.0034375
RORB	0.001085	0.0011200000000000001	0.0011275	0.0017875	0.001745
RORC	0.0011149999999999999	0.001255	0.0011899999999999999	0.0017725	0.0018375000000000002
RREB1	0.0025825	0.0022600000000000003	0.001915	0.00871	0.0021825
RUNX2	0.00289	0.0022525	0.0025825	0.001835	0.0022625
RUNX3	0.0030125	0.00184	0.0023225000000000003	0.00271	0.0020325
RXRA::VDR	0.001385	0.0013900000000000002	0.0014824999999999999	0.00149	0.001925
RXRB	0.0040975000000000004	0.0038725	0.003735	0.004792500000000001	0.0040525000000000005
RXRG	0.0032949999999999998	0.0036125	0.0033250000000000003	0.004855000000000001	0.00423
SATB1	0.00032	0.00063	0.0005125	0.0006975	0.00124
SCRT1	0.0051475	0.0046375	0.004285	0.0024475	0.001915
SCRT2	0.0050325	0.004415	0.00417	0.0025125	0.0019475
SHOX	0.0001675	0.00035999999999999997	0.00029499999999999996	0.00047750000000000006	0.0009775
SIX1	0.0013325	0.0013875	0.001405	0.0018475000000000002	0.001645
SIX2	0.0020875	0.0018375000000000002	0.002025	0.0020675	0.001515
SMAD2	0.001925	0.0025175	0.00202	0.0011725000000000001	0.00237
SMAD3	0.0031475	0.0023425000000000004	0.0027875	0.0013775	0.002115
SMAD5	0.00332	0.0026225000000000003	0.0031375	0.0012350000000000002	0.0024024999999999997
SNAI1	0.006545	0.0037524999999999998	0.0052275	0.0028325	0.0019825
SNAI2	0.008925	0.0107325	0.00771	0.003165	0.00225
SNAI3	0.008012499999999999	0.0086075	0.0067675	0.0027600000000000003	0.0019675
SOHLH2	0.0041725	0.0029950000000000003	0.0038125	0.0012625	0.0023875000000000003
SOX10	0.0002575	0.00048249999999999996	0.00035749999999999996	0.00124	0.0008925000000000001
SOX12	0.0009875	0.0014575	0.0011975	0.001285	0.0015925
SOX13	0.0005225	0.000735	0.0007050000000000001	0.0010675	0.00141
SOX14	0.0005275	0.000805	0.0007825	0.0010425	0.0014925
SOX15	0.0003725	0.0007775	0.0005275	0.0018874999999999999	0.00152
SOX18	0.00093	0.0010075000000000001	0.001105	0.0013225	0.0013875
SOX2	0.0007825	0.000885	0.0008875	0.00149	0.001575
SOX21	0.0011125	0.00079	0.001155	0.0014075	0.0014475
SOX4	0.00035499999999999996	0.0007125	0.00047750000000000006	0.00184	0.0013325
SOX8	0.00028750000000000005	0.0005899999999999999	0.00043	0.00128	0.00124
SOX9	0.00088	0.0009525	0.0010325	0.0011375	0.0015675
SP1	0.002505	0.0026625	0.0025675	0.0071875	0.0029975
SP2	0.0030925	0.00269	0.00317	0.0070325	0.0028025000000000003
SP3	0.004895	0.0034625	0.0038	0.007245	0.003065
SP4	0.00235	0.002605	0.0019775	0.0084725	0.0028325
SP5	0.00151	0.0021075	0.0017725	0.004095	0.00283
SP8	0.003105	0.0031825	0.0025575000000000003	0.008199999999999999	0.0028775
SP9	0.0045375	0.0036325	0.00375	0.0076175	0.0032225
SPDEF	0.0006850000000000001	0.0013375000000000001	0.0008300000000000001	0.001575	0.00214
SPIB	0.001755	0.0017375000000000001	0.001835	0.006995	0.0021225000000000003
SPIC	0.000635	0.000925	0.0007099999999999999	0.00253	0.00159
SREBF1	0.007625	0.0064025	0.0063825	0.006085	0.004235
SREBF2	0.0078275	0.006165	0.00694	0.005415	0.00413
SRF	0.00182	0.00215	0.001665	0.00136	0.0016
SRY	0.0001625	0.000515	0.00035499999999999996	0.0012050000000000001	0.00123
STAT1	0.00319	0.0018900000000000002	0.0035	0.0030299999999999997	0.0016
STAT1::STAT2	0.0006675	0.0010925	0.0008875	0.0042525	0.0016899999999999999
STAT3	0.0031775	0.0017900000000000001	0.0035425	0.0033875000000000003	0.0014425000000000002
TAL1::TCF3	0.0066524999999999996	0.0127925	0.006745	0.002855	0.0018375000000000002
TBP	8.25e-05	0.0004325	0.000265	0.000875	0.0009400000000000001
TBR1	0.00889	0.005325	0.00705	0.0020275	0.0019100000000000002
TBX1	0.0081875	0.004934999999999999	0.00647	0.0024300000000000003	0.0020825
TBX15	0.0094975	0.0057824999999999994	0.0074	0.0032949999999999998	0.00214
TBX18	0.008307499999999999	0.0047725	0.007055	0.0027425	0.0020074999999999997
TBX19	0.004595	0.00264	0.004065	0.00149	0.0018549999999999999
TBX2	0.00897	0.005145	0.00698	0.0020725	0.0019100000000000002
TBX20	0.005770000000000001	0.0036875	0.0045375	0.002395	0.0017425
TBX21	0.01076	0.0067350000000000005	0.00863	0.00249	0.0021825
TBX3	0.010765	0.009644999999999999	0.008805	0.00201	0.0019825
TBX4	0.009682499999999998	0.0056725000000000005	0.00749	0.0024100000000000002	0.002045
TBX5	0.0092575	0.005345	0.0068875	0.0032725	0.002175
TBXT	0.00491	0.0029475	0.0043575	0.00156	0.0019625
TCF12	0.0069925	0.005145	0.0059725	0.004200000000000001	0.0025475
TCF21	0.0045425000000000005	0.00517	0.0045975	0.0020725	0.0020525
TCF3	0.0069875	0.0051224999999999994	0.005900000000000001	0.004195	0.0025074999999999997
TCF4	0.0082425	0.0084725	0.00746	0.0044025	0.002855
TCF7	0.001485	0.0014025	0.001555	0.0018700000000000001	0.001555
TCF7L1	0.001375	0.0011375	0.0014199999999999998	0.0022525	0.0014675
TCF7L2	0.000495	0.0008575000000000001	0.00067	0.0020475	0.0013525
TCFL5	0.0051275	0.0043525000000000005	0.00497	0.0010725	0.002855
TEAD1	0.00127	0.001255	0.00161	0.0021875	0.0017025
TEAD2	0.001365	0.001245	0.0017775	0.0021775	0.0019425000000000002
TEAD3	0.001145	0.0011875	0.0014550000000000001	0.0017775	0.0017800000000000001
TEAD4	0.0015375	0.0012475000000000001	0.0017975	0.0024675	0.001775
TEF	0.0002725	0.0006125000000000001	0.00047999999999999996	0.0006625	0.0012675
TFAP2A	0.0059575	0.0078	0.0064775	0.0148325	0.010195000000000001
TFAP2B	0.006712500000000001	0.0081475	0.0067225	0.01426	0.010435
TFAP2C	0.0059575	0.0076100000000000004	0.006295	0.01465	0.010145
TFAP2E	0.001605	0.0025525	0.0019275	0.00523	0.00362
TFAP4	0.0182275	0.028	0.016649999999999998	0.007605000000000001	0.0038725
TFAP4::ETV1	0.0037675	0.004555	0.0037725	0.003565	0.00242
TFAP4::FLI1	0.006895	0.0108175	0.0064575000000000006	0.0039975	0.0023525
TFCP2	0.0012425	0.0018325	0.001415	0.00121	0.0020375000000000002
TFDP1	0.0050875	0.003235	0.0058224999999999996	0.0020625	0.002675
TFE3	0.003995	0.002255	0.00375	0.00272	0.0020350000000000004
TFEB	0.004634999999999999	0.002485	0.004070000000000001	0.002605	0.0021525
TFEC	0.0042375	0.0023850000000000004	0.00385	0.0022825000000000002	0.0021475
TGIF1	0.01167	0.0139575	0.010835000000000001	0.00285	0.0017475000000000001
TGIF2	0.0125925	0.0148625	0.011547499999999999	0.002975	0.00175
TGIF2LX	0.013747500000000001	0.015502499999999999	0.012410000000000001	0.00298	0.0020975
TGIF2LY	0.013365	0.0151975	0.01204	0.0028174999999999997	0.00196
THAP1	0.0013375000000000001	0.0019425000000000002	0.0016675	0.0038675000000000003	0.002635
THRA	0.00213	0.0022525	0.0020825	0.004634999999999999	0.0024725000000000003
THRB	0.00619	0.006215	0.0062825	0.0091075	0.0068925
TLX2	0.0001675	0.00035999999999999997	0.00029499999999999996	0.00047750000000000006	0.0009775
TP53	0.003005	0.0018974999999999999	0.00292	0.0020575000000000003	0.002085
TP63	0.00271	0.0017875	0.0024675	0.0014775	0.00183
TP73	0.00365	0.002195	0.0031325	0.0020975	0.0023025000000000003
TRPS1	0.0147525	0.015265	0.012755	0.0050825	0.001585
TWIST1	0.006955	0.0130875	0.007125	0.0035150000000000003	0.00199
UNCX	0.0001675	0.00035999999999999997	0.00029499999999999996	0.00047750000000000006	0.0009775
USF1	0.0038575	0.00254	0.00373	0.0030074999999999998	0.002125
USF2	0.0028775	0.0021000000000000003	0.0028374999999999997	0.0020475	0.002075
VAX1	0.000455	0.00063	0.000665	0.00093	0.0013025
VAX2	0.0001675	0.00035999999999999997	0.00029499999999999996	0.00047750000000000006	0.0009775
VENTX	0.000435	0.000775	0.000675	0.0007225	0.00145
VEZF1	0.0012250000000000002	0.0028250000000000003	0.0012875	0.006235	0.00318
VSX1	0.000515	0.00054	0.0007099999999999999	0.0006925	0.0012224999999999998
VSX2	0.00047250000000000005	0.0006325	0.00068	0.00076	0.0013700000000000001
XBP1	0.0013575	0.0016425	0.001445	0.0010175000000000002	0.0021625
YY2	0.002265	0.0021175	0.0025	0.0016575	0.0025
ZBED1	0.0023225000000000003	0.002215	0.0022400000000000002	0.0006450000000000001	0.0018874999999999999
ZBED2	0.0011625000000000001	0.0014299999999999998	0.00141	0.0010975	0.0020275
ZBED4	0.00211	0.00337	0.0024625	0.004045	0.00383
ZBTB11	0.0014399999999999999	0.0018700000000000001	0.001655	0.003715	0.002735
ZBTB12	0.0017425	0.001835	0.0020575000000000003	0.00212	0.002005
ZBTB14	0.0026225000000000003	0.0032775	0.0028250000000000003	0.001635	0.003115
ZBTB17	0.00038250000000000003	0.000705	0.0006925	0.00043	0.0016374999999999998
ZBTB18	0.00715	0.012087500000000001	0.0069575	0.0037025	0.002025
ZBTB24	0.0015400000000000001	0.0023075	0.0015925	0.0053775	0.0030275
ZBTB26	0.001905	0.002265	0.001865	0.0028325	0.001775
ZBTB32	0.00102	0.0010825	0.00124	0.0011925000000000002	0.0016225
ZBTB33	0.002605	0.0029525000000000003	0.0030074999999999998	0.0006950000000000001	0.00272
ZBTB6	0.0026925	0.002245	0.0023225000000000003	0.0040675	0.0025150000000000003
ZBTB7A	0.0011425	0.0015025	0.0013175	0.0035975	0.0024275000000000004
ZBTB7B	0.0015400000000000001	0.0025074999999999997	0.0015875000000000002	0.00323	0.00266
ZBTB7C	0.0020775	0.002745	0.0018075	0.0039925	0.0025875
ZEB1	0.0056	0.0031550000000000003	0.0044475	0.0015625	0.0022775
ZFP14	0.0017900000000000001	0.0019025000000000001	0.0017525	0.0062125	0.002175
ZFP42	0.0014750000000000002	0.0016325	0.0017925	0.0024375	0.00201
ZFP57	0.0012775	0.0019825	0.0017175	0.0012150000000000002	0.002725
ZIC1	0.0034975	0.00363	0.003335	0.00392	0.0032025
ZIC4	0.0033225000000000004	0.0034449999999999997	0.00312	0.003905	0.0031975000000000003
ZIC5	0.003485	0.0035575	0.003245	0.004059999999999999	0.00312
ZIM3	0.0010249999999999999	0.0011925000000000002	0.0011375	0.0029950000000000003	0.001395
ZKSCAN1	0.0010025	0.001075	0.00122	0.0008975000000000001	0.0018075
ZKSCAN3	0.0017150000000000002	0.0017475000000000001	0.0018700000000000001	0.003305	0.002565
ZKSCAN5	0.0024175	0.0020375000000000002	0.0021725	0.0058175	0.0019975
ZNF135	0.002165	0.0024825	0.0021825	0.005235	0.00269
ZNF136	0.00152	0.001265	0.0015425	0.0017675	0.0016775
ZNF140	0.0011400000000000002	0.00136	0.0013675	0.0024050000000000005	0.0018375000000000002
ZNF143	0.0014875	0.0014399999999999999	0.00149	0.0024075000000000004	0.001875
ZNF148	0.0021525	0.0031275	0.0021825	0.009692500000000001	0.0036325
ZNF157	0.0013275000000000001	0.0012525	0.001415	0.0013725	0.0016300000000000002
ZNF16	0.0022625	0.0024925000000000004	0.00211	0.00422	0.0021025
ZNF175	0.0010575	0.0009400000000000001	0.0011325	0.0045	0.0018725
ZNF184	0.001525	0.00123	0.001545	0.0026225000000000003	0.00157
ZNF189	0.0022800000000000003	0.00304	0.0024024999999999997	0.00419	0.0024275000000000004
ZNF211	0.000855	0.0009725000000000001	0.001085	0.000855	0.00158
ZNF213	0.0014199999999999998	0.0024224999999999997	0.00175	0.00609	0.0033925
ZNF214	0.0016699999999999998	0.00145	0.00171	0.002275	0.0016899999999999999
ZNF24	0.000905	0.0009	0.00109	0.00204	0.0015675
ZNF257	0.0019325000000000002	0.0023599999999999997	0.0019725000000000003	0.0065725	0.00234
ZNF263	0.0013925	0.001615	0.0013900000000000002	0.0066025	0.0022800000000000003
ZNF274	0.0028225000000000004	0.002335	0.0023650000000000003	0.0027925	0.002005
ZNF281	0.0015725000000000001	0.0023475	0.0015475	0.0108375	0.002805
ZNF282	0.00183	0.0016725000000000002	0.0019825	0.0027175000000000003	0.0021275
ZNF317	0.004885	0.0101725	0.0049050000000000005	0.004315	0.0019000000000000002
ZNF320	0.0014399999999999999	0.0023	0.0015175	0.007372500000000001	0.0029125
ZNF324	0.0024525000000000003	0.0024125	0.0023599999999999997	0.00307	0.0018725
ZNF331	0.0017525	0.0020775	0.0018925	0.0040750000000000005	0.00252
ZNF341	0.0025975	0.0037875	0.0026625	0.0032125	0.002165
ZNF343	0.0020575000000000003	0.0022575	0.0021000000000000003	0.004255	0.0025525
ZNF35	0.0009274999999999999	0.0008449999999999999	0.0010249999999999999	0.0009400000000000001	0.0013025
ZNF354A	0.0005200000000000001	0.0007149999999999999	0.00061	0.0014025	0.0009550000000000001
ZNF354C	0.00195	0.001835	0.0018375000000000002	0.002775	0.00199
ZNF382	0.0018025	0.0016474999999999999	0.00161	0.00196	0.0017025
ZNF384	0.0002525	0.0003725	0.000245	0.0029874999999999997	0.000855
ZNF410	0.001045	0.001105	0.001095	0.0014724999999999999	0.0015625
ZNF416	0.0019475	0.0024975	0.0018325	0.0038275	0.002395
ZNF417	0.0041425	0.0034575	0.0043	0.0021825	0.0027825000000000003
ZNF418	0.00121	0.0011275	0.00123	0.0031275	0.00155
ZNF449	0.002645	0.0024725000000000003	0.00232	0.00405	0.0026125
ZNF454	0.00165	0.0027075	0.001845	0.0050825	0.003685
ZNF460	0.002065	0.0027375	0.0022525	0.0082825	0.0033725
ZNF524	0.0023875000000000003	0.002725	0.0023975	0.0028	0.0028025000000000003
ZNF528	0.0014475	0.0014675	0.0016799999999999999	0.0034750000000000002	0.0019950000000000002
ZNF530	0.0017	0.0023625	0.0018800000000000002	0.007925	0.002695
ZNF547	0.0018800000000000002	0.0015175	0.001925	0.002095	0.0017800000000000001
ZNF549	0.0027025	0.0037275	0.0030825	0.0056500000000000005	0.00296
ZNF558	0.0009725000000000001	0.0008925000000000001	0.0009925000000000001	0.0016400000000000002	0.0009350000000000001
ZNF574	0.0019775	0.001965	0.0019175	0.0032425	0.0024024999999999997
ZNF582	0.00246	0.0029	0.0023850000000000004	0.0028399999999999996	0.00185
ZNF610	0.0021325	0.003215	0.0024500000000000004	0.0036325	0.0033824999999999997
ZNF652	0.0023325	0.002085	0.0019375	0.0016425	0.0014650000000000002
ZNF667	0.0016699999999999998	0.0020425	0.0016600000000000002	0.0024725000000000003	0.001915
ZNF669	0.00265	0.0028725	0.002645	0.001825	0.0028675000000000003
ZNF675	0.0010400000000000001	0.0011925000000000002	0.0012150000000000002	0.002635	0.001685
ZNF677	0.00273	0.0028275	0.0025575000000000003	0.0030375000000000003	0.001505
ZNF680	0.001555	0.0012125	0.0014225000000000002	0.002935	0.0014325000000000002
ZNF682	0.002095	0.0028450000000000003	0.0020575000000000003	0.0046375	0.0029950000000000003
ZNF684	0.0034525000000000003	0.003265	0.002915	0.00518	0.002585
ZNF692	0.001605	0.002635	0.00184	0.00248	0.0028775
ZNF701	0.0020825	0.00242	0.0020725	0.008285	0.0024300000000000003
ZNF707	0.0025725	0.0024275000000000004	0.00248	0.005145	0.002575
ZNF708	0.0021025	0.002935	0.0023450000000000003	0.0038925	0.0026025
ZNF740	0.0028	0.0036225	0.00218	0.012255	0.0034100000000000003
ZNF75A	0.0053225	0.00391	0.0051575	0.0040625	0.00213
ZNF75D	0.0034300000000000003	0.002395	0.0034950000000000003	0.0032475	0.0018925
ZNF76	0.0017375000000000001	0.002065	0.0016625000000000001	0.0037275	0.0024525000000000003
ZNF766	0.00106	0.0011400000000000002	0.0009925000000000001	0.00221	0.001415
ZNF768	0.0017625	0.0023850000000000004	0.0019325000000000002	0.0060999999999999995	0.00253
ZNF770	0.001765	0.002285	0.0019299999999999999	0.0050125000000000005	0.0028450000000000003
ZNF784	0.0022400000000000002	0.00207	0.002165	0.0015475	0.0018475
ZNF8	0.0013974999999999999	0.001305	0.0013425	0.00103	0.00135
ZNF816	0.0018775	0.0022125	0.0018575	0.004355	0.0025825
ZNF85	0.00136	0.0015300000000000001	0.00147	0.0021550000000000002	0.001675
ZNF93	0.0031925	0.004925	0.0036750000000000003	0.0044775	0.0031175
ZSCAN16	0.0031025000000000002	0.0027075	0.002855	0.0022275	0.001895
ZSCAN21	0.0016899999999999999	0.001605	0.0018375000000000002	0.0024775	0.0018475
ZSCAN29	0.001935	0.0019475	0.0018874999999999999	0.0014725	0.0022325
ZSCAN31	0.0014399999999999999	0.0018575	0.0017625	0.0019425000000000002	0.00218
ZSCAN4	0.0027675	0.00198	0.0022975	0.0028599999999999997	0.001835
